# The Mediator complex subunit Med19 extends healthy lifespan in *Drosophila* by preventing cellular and organismal frailty

**DOI:** 10.1101/2025.06.18.659864

**Authors:** Adeline Payet, Emmanuelle Guillou, Sandra Bernat-Fabre, Cécile Dromard-Berthézène, Xavier Contreras, Alexia Rivero, Denis Jullien, Henri-Marc Bourbon, Jean-Louis Frendo, Coralie Sengenes, Muriel Boube

## Abstract

Aging involves a progressive decline in physiological functions, often marked by the onset of a “frailty point” just before survival rates decrease rapidly. Here, we investigate how the Mediator subunit Med19 modulates this transition in *Drosophila*. We find that upregulating *Med19* extends the median lifespan by nearly 90% and postpones the onset of accelerated mortality, suggesting that Med19 helps preserve the resilience phase of aging. In contrast, Med19 downregulation sharply reduces both median and maximum lifespan, advancing the frailty threshold. We show that Med19 knockdown increases fly vulnerability to environmental insults such as oxidative and genotoxic challenges whereas Med19 upregulation helps them resist these stresses, underscoring Med19’s protective role in maintaining genomic integrity. We link these phenotypes to altered stress-response pathways at the cellular level: Med19-depleted cells show a compensatory upregulation of genes involved in iron–sulfur cluster biogenesis, glutathione metabolism, and DNA damage repair. At the cellular level, Med19 depletion triggers a “loser” phenotype in cell competition assays, activating the JNK pathway and undergoing apoptosis, highlighting a form of “cellular frailty” that parallels organismal frailty. Finally, we found that the Med19 protein level naturally decreases with age and showed that restoring Med19 expression in aged flies increases fitness and delays the onset of frailty even in older, “frail” individuals, underscoring its significance as an aging regulator. Altogether, our findings establish Med19 as a crucial mediator of lifespan and stress resilience, suggesting it acts as a rheostat that modulates the transition from healthy aging to frailty in *Drosophila*.

**GRAPHICAL ABSTRACT:** 

*Highlights:*

- At the organismal level, Med19 upregulation extends *Drosophila* lifespan by 90%, delays the onset of frailty and enhances oxidative and DNA damage stress resistance, while its depletion has the opposite effect.
- Med19 depletion alters the expression of stress response genes and induces a loser-cell phenotype in cell competition assays revealing its crucial function in controlling cellular fitness.
- Med19 protein levels naturally decline with age, and its restoration in aged flies improves both healthspan and lifespan.
