## Supplementary material for "The Mediator complex subunit Med19 extends healthy lifespan in *Drosophila* by preventing cellular and organismal frailty": S2 table

### Sheet: GO DNA Damage Response 
	GO : DNA damage response
	FBgn	Name	Function
	FBgn0002707	mei-9	Catalytic subunit of the Mei-9-Ercc1 structure-selective endonuclease that functions in nucleotide excision repair.
	FBgn0288833	RPA3	protein involved in the maintenance of the neuronal stem cell population
	FBgn0260985	RfC4	Part of Elg1 RFC-like complex, involved in DNA damage checkpoint signaling, DNA replication and DNA replication checkpoint signaling
	FBgn0052756	CG32756	Unknown
	FBgn0004436	Ubc6	Enzyme that acts together with E3 ubiquitin ligases to transfer ubiquitin to target proteins.
	FBgn0260962	pic	Both involved in DNA repair and protein ubiquitination. Required for genomic stability in the face of endogenous DNA lesions and for the response to MMS-induced DNA damage
	FBgn0019990	Gcn2	Kinase activated during amino acid starvation to phosphorylate the eIF2 subunit encoded by eIF2α. Gcn2 product plays roles in ageing, dpp signalling, dietary choice and response to infection.
	FBgn0260817	gkt	Member of the phospholipase D superfamily. DNA repair enzyme that can remove a variety of covalent adducts from DNA.
	FBgn0004698	Xpc	Involved in DNA excision repair. May play a part in DNA damage recognition and/or in altering chromatin structure to allow access by damage-processing enzymes
	FBgn0259152	Clbn	Key component of the ribosome quality control complex (RQC), also plays a role in mitochondrial-stress induced translational termination impairment.
	FBgn0010247	Parp1	Nuclear enzyme associated with chromatine, plays a key role in DNA repair.
	FBgn0026737	CG6171	Displays apurinic-apyrimidinic (AP) endonuclease and 3'-5' exonuclease activities in vitro
	FBgn0030506	DNAlig4	ATP-dependent DNA ligase responsible for the sealing of DNA double-strand breaks during the canonical non-homologous end joining pathway of DNA repair.
	FBgn0261530	nbs	Component of the conserved MRN complex, which plays an important role in the repair of DNA double strand breaks.
	FBgn0002887	mus201	protein involved in UV-damage excision repair.
	FBgn0261113	Xrp1	DNA binding protein involved in genome stability maintenance, induced by p53 following X-irradiation and by mutations or KD of ribosomal protein (Rp) encoding genes.
	FBgn0010173	RPA1	Binds and stabilizes single-stranded DNA intermediates, that form during DNA replication or upon DNA stress. It recruits and activates different proteins and complexes involved in DNA metabolism
	FBgn0002891	PolZ1	DNA polymerase zeta catalytic subunit, Acts as a translesion polymerase during the bypass of DNA damage and has roles in DNA double-strand break and interstrand crosslink repair.
	FBgn0020270	mre11	Protein involved in the mitotic G2 DNA damage checkpoint and telomere capping
	FBgn0034728	rad50	Protein belonging to the SMC family and RAD50 subfamily that is involved in DNA repair. It is required for double-strand break repair and telomere maintenance
	FBgn0011774	Irbp	Protein that, together with the product of Ku80, forms part of the Ku protein complex, which is involved in double-strand break repair via non-homologous end joining and telomere maintenance.
	FBgn0286075	DNAlig3	ATP-dependent DNA ligase that is involved in the repair of nuclear and mitochondrial single- and double-strand DNA breaks.
	FBgn0041627	Ku80	Protein that forms a Ku heterodimer with the product of Irbp, which binds to DNA double-strand break ends and is required for the non-homologous end joining pathway of DNA repair.
	FBgn0036126	Irbp18	bZIP transcription factor, forms heterodimers with Xrp1. Requiered for loser cells elimination during Minute induced Cell competition
	FBgn0024912	agt	Methylated-DNA-cysteine S-methyltransferase involved in DNA repair
	FBgn0030028	Corp	Expression induced following DNA damage. It may function to inhibit the pro-apoptotic activity of the transcriptional factor encoded by p53.
	FBgn0035996	CG3448	Predicted to enable DNA binding activity and to be involved in DNA ligation involved in DNA repair, double-strand break repair via nonhomologous end joining and response to X-ray.
	FBgn0000246	c(3)G	Predicted to enable actin filament binding activity. Involved in reciprocal meiotic recombination and synaptonemal complex assembly.
	FBgn0003483	spn-E	Probable ATP-binding RNA helicase. Involved in several processes, including negative regulation of gene expression; oogenesis; and specification of axis polarity

### Sheet: GOSulfur compound metab process
	GO term : Sulfur compound metabolic process
	FBgn	Name	Function
	FBgn0001977	CIAPIN1	Component of the cytosolic iron-sulfur (Fe-S) protein assembly (CIA) machinery. Biogenesis of cytosolic–nuclear Fe–S proteins depends on mitochondrial function (Paul and Lill 2015)
	FBgn0010039	GstD3	Belongs to the GST superfamily. Delta family. Has no glutathione S-transferase activity
	FBgn0026666	MagR	Involved in the assembly of mitochondrial iron-sulfur proteins
	FBgn0032597	Nubp1	Component of the cytosolic iron-sulfur (Fe/S) protein assembly (CIA) machinery. Required for maturation of extramitochondrial Fe-S proteins.
	FBgn0034143	CG8303	Catalyzes the reduction of C16 or C18 fatty acyl-CoA to fatty alcohols
	FBgn0037011	Nubp2	Component of the cytosolic iron-sulfur (Fe/S) protein assembly (CIA) machinery. Required for maturation of extramitochondrial Fe-S proteins.
	FBgn0038020	GstD9	Belongs to the GST superfamily. Involved in glutathione metabolic process.
	FBgn0039131	CG12268	Predicted to enable alcohol-forming very long-chain fatty acyl-CoA reductase activity.
	FBgn0040319	Gclc	Catalyzes the ATP-dependent ligation of L-glutamate and L-cysteine and participates in the first and rate-limiting step in glutathione biosynthesis
	FBgn0050000	GstT1	Belongs to the GST superfamily. Encodes an enzyme involved in glutathione metabolic processes
	FBgn0063492	GstE8	Predicted to be involved in glutathione metabolic process
	FBgn0063493	GstE7	Encodes a cytosolic enzyme that functions in detoxication
	FBgn0063494	GstE6	Encodes an enzyme involved in glutathione metabolic processes.
	FBgn0063495	GstE5	Enables glutathione transferase activity. Involved in glutathione metabolic process.
	FBgn0063497	GstE3	encodes an enzyme involved in glutathione metabolic processes
	FBgn0013432	bcn92	Involved in iron-sulfur cluster assembly. Located in mitochondrion. Part of L-cysteine desulfurase complex.
	FBgn0032393	Nfs1	Catalyzes the removal of elemental sulfur from cysteine to produce alanine. It supplies the inorganic sulfur for iron-sulfur (Fe-S) clusters.
	FBgn0037637	IscU	Encodes a ferrous iron binding protein involved in iron-sulfur cluster assembly
	FBgn0012034	AcCoAS	Activates acetate so that it can be used for lipid synthesis or for energy generation.
	FBgn0051864	Qtzl	Unknown
	FBgn0040271	Sulf1	Encodes a heparan sulfate modifying enzyme, which extracellularly removes specific 6-O-sulfate groups from heparan sulfate in a post-synthetic manner. Regulates Wg and hh pathways
	FBgn0031824	CG9547	Predicted to enable fatty-acyl-CoA binding activity; flavin adenine dinucleotide binding activity; and glutaryl-CoA dehydrogenase activity
	FBgn0010222	Nmdmc	Methylenetetrahydrofolate dehydrogenase. May play a role in spermatogenesis
	FBgn0028399	TMS1	encodes a putative L-serine transmembrane transporter
